# Nanchangmycin regulates FYN, FAK and ERK to control the fibrotic activity of hepatic stellate cells

**DOI:** 10.1101/2021.10.08.463221

**Authors:** Wenyang Li, Jennifer Y. Chen, Cheng Sun, Robert P. Sparks, Lorena Pantano, Raza-Ur Rahman, Sean P. Moran, Joshua V. Pondick, Rory Kirchner, David Wrobel, Michael Bieler, Shannan J. Ho Sui, Julia F. Doerner, Jörg F. Rippmann, Alan C. Mullen

## Abstract

Chronic liver injury causes fibrosis, characterized by the formation of scar tissue resulting from excessive accumulation of extracellular matrix (ECM) proteins. Hepatic stellate cell (HSC) myofibroblasts are the primary cell type responsible for liver fibrosis, yet there are currently no therapies directed at inhibiting the activity of HSC myofibroblasts. To search for potential anti-fibrotic drugs, we performed a high-throughput compound screen in primary human HSC myofibroblasts and identified 19 small molecules that induce HSC inactivation, including the polyether ionophore nanchangmycin (NCMC). NCMC induces lipid re-accumulation while reducing collagen expression, deposition of collagen in the extracellular matrix, cell proliferation, and migration. We find that NCMC increases cytosolic Ca^2+^ and reduces the phosphorylated protein levels of FYN, FAK, ERK1/2, HSP27 and STAT5B. Further, depletion of each of these kinases suppress *COL1A1* expression. These studies reveal a signaling network triggered by NCMC to inactivate HSC myofibroblasts and reduce expression of proteins that compose the fibrotic scar. The identification of the antifibrotic effects of NCMC and the pathways by which NCMC inhibits fibrosis provides new tools and therapeutic targets to combat the development and progression of liver fibrosis.
