## Supplementary Table 1 for "Nanchangmycin regulates FYN, FAK and ERK to control the fibrotic activity of hepatic stellate cells"

### Sheet: Sheet1
Compound library name	# of compounds	ICCB-L plate numbers	# of concentrations for each compound	# of experimental wells
Biomol 4 - FDA Approved Library	640	2089-2090	1	640
Biomol ICCBL - 2012	480	3402-3403	1	480
Cayman Biolipid 1	831	3648-3650	1	831
ChemBridge GPCR	250	3407	1	250
ChemBridge Ion Channel Core	250	3408	1	250
ChemBridge NHRB Core	250	3409	1	250
ChemBridge Kinase-Based Core	250	3410	1	250
EMD Kinase Inhibitor 1	244	3229	1	244
eMolecules 2014	248	3604	1	248
LOPAC 1	1280	3260-3263	1	1280
MicroSource 1 - US Drug Collection	1040	2091-2094	1	1040
MSDiscovery 1	270	3264	1	270
NIH Clinical Collection 1-2014	450	3640-3641	1	450
NIH Clinical Collection 2-2013	281	3579	1	281
NINDS Custom Collection 2	1040	1920-1923	1	1040
Prestwick 2	1120	2095-2098	1	1120
Selleck	1902	3651-3664	2	3804
SYNthesis Kinase Inhibitor 2	96	3580	3	288
Tocriscreen Mini Library 2	1120	3411-3414	1	1120
Gray Kinase Inhibitors	187	2043	1	187
LINCS1 - Kinase Inhibitors	88	3265	4	352
LINCS2 - Kinase Inhibitors	88	3295	4	352
LINCS3 -Chromatin Targeting	41	3426	4	164
LINCS4 - Kinase Inhibitors	169	3672-3674	4	676
SUM	12615			15867
