## Supplementary Table 5 for "Nanchangmycin regulates FYN, FAK and ERK to control the fibrotic activity of hepatic stellate cells"

### Sheet: Data
Compound Name	FC_COL1A1_PSMB2	FC_ACTA2_PSMB2	PSMB2 Average	Test Concentration (uM)	Positive Hit
2-CMDO	0.416039	0.195886	0.976616	33.3333	Y
3 α-Bis-(4-fluorophenyl) methoxytropane hydrochloride	1.5396	0.0940437	0.2466	33.3333	N
5-(N,N-hexamethylene)amiloride	0.0273438	0.0262062	0.641447	33.3333	Y
A-77636 hydrochloride	0.135739	0.308732	0.00124482	33.3333	N
AG13958	0.363147	0.468823	0.984956	33.3333	Y
Albendazole	0.881478	0.172916	1.64884	33.3333	N
AMG-Tie2-1	0.617498	0.568716	0.887117	33.3333	N
AMIODARONE HYDROCHLORIDE	0.057049	0.0283879	0.536899	33.3333	Y
AMLODIPINE BASE	0.437147	0.0839998	1.28072	33.3333	Y
AS-252424	0.1149	0.0491636	3.40688	33.3333	N
Astemizole	NA	NA	NA	33.3333	N
AT7867, HMSL10154-101-1	0.285365	0.0458999	0.744836	33.3333	Y
Aurora A Inhibitor I	0.041367	0.130581	NA	33.3333	N
AUY922 (NVP-AUY922)	1.08869	1.19051	1.719	11.1	N
AY 9944	0.0549752	0.0214216	0.138283	33.3333	N
BAY 11-7082	0.394472	0.240275	NA	33.3333	N
Bay 11-7085, (E)-3-(4-t-Butylphenylsulfonyl)-2-propenenitrile	NA	NA	NA	33.3333	N
BI-2536, NPK33-1-98-1, HMSL10041-101-1	0.0465804	0.15796	0.0022043	33.3333	N
BIBX 1382 dihydrochloride	0.00366238	0.00876673	0.0501631	33.3333	N
bis(7)-Tacrine	0.0303546	0.0296407	0.970979	3.33333	Y
BIX01294 (hydrochloride hydrate)	0.0423609	0.0175908	0.210632	3.33333	Y
BMS-5	2.57287	0.703654	0.146493	33.3333	N
BMS-833923	NA	0.0244459	0.000816152	33.3333	N
BNTX maleate	0.233145	0.275397	NA	33.3333	N
Brefeldin A from Penicillium brefeldianum, BFA, Ascotoxin, Cyanein	0.0645363	0.010035	0.37984	11.1	Y
Brompheniramine maleate	0.705191	1.25303	1.29599	33.3333	N
CA-074-Me	0.120302	0.0216099	1.5715	42	Y
Carvedilol	0.294206	0.0772768	2.14763	33.3333	N
CC-401	0.105051	0.0436836	0.677168	33.3333	Y
Celastrol	1.09043	0.524026	0.632539	3.33333	N
CGP-7930, 3-(3',5'-Di-tert-butyl-4'-hydroxy)phenyl-2,2-dimethylpropanol	0.741357	1.13377	0.921525	33.3333	N
CH5183284, Debio-1347, HMSL10446-101	0.561515	0.785425	0.324282	33.3333	N
Chelerythrine chloride, HMSL10186-102	0.20418	0.0493514	0.186705	6.66667	N
ChemBridge 35093961	0.122768	0.0415601	0.252628	33.3333	Y
ChemBridge 48297505	0.315299	0.049046	0.45637	33.3333	Y
ChemBridge 50498909	0.504238	0.587926	1.64823	33.3333	N
ChemBridge 79363356	1.99717	0.232157	0.631155	33.3333	N
ChemBridge 96414402	0.609867	0.648207	1.65091	33.3333	N
ChemBridge91763244	1.17048	1.23904	3.51173	33.3333	N
CHIR-99021 (CT99021) HCl	1.03745	0.25923	2.78193	33.3333	N
Crizotinib (PF-02341066)	0.234618	0.149545	0.804833	11.1	Y
Cyproheptadine	0.0780231	0.171761	0.904051	33.3333	Y
Daclatasvir (BMS-790052)	0.0176502	0.0330683	3.27938	33.3333	N
Danazol	0.03365	0.0331786	0.992819	33.3333	Y
Dasatinib (BMS-354825, Sprycel)	0.445617	0.191945	1.60229	33.3333	Y
Digitoxigenin	0.0990048	0.0171163	0.953698	33.3333	Y
Digoxin	0.0678763	0.0125507	1.05827	33.3333	Y
Disulfiram	1.59307	0.31584	0.487467	22.4667	N
DPPE fumarate	0.510196	0.396804	0.798128	33.3333	N
Emetine	0.216343	0.0995627	0.628082	12.0333	Y
eMolecules Known Bioactives 2014 31405274	0.38693	0.242523	0.80238	33.3333	Y
ENMD-2076	0.34309	0.702574	0.12192	11.1	N
FC101a	0.682899	0.170728	4.35098	33.3333	N
Fingolimod (FTY720) HCl	0.391979	0.301008	3.90549	11.1	N
Fluoxetine hydrochloride	0.114254	0.0313582	0.204267	33.3333	Y
FLUPHENAZINE HYDROCHLORIDE	0.0644543	0.0187675	0.144789	33.3333	N
Fluspirilene	0.694712	1.03355	1.37956	14.0333	N
Furoxan	0.845609	0.358194	0.385394	89	N
Galeterone	0.0557345	0.0205284	0.094521	33.3333	N
Ganetespib (STA-9090)	1.03992	0.605115	0.415459	33.3333	N
Golgicide A	0.111119	0.00834704	0.431142	33.3333	Y
GW 843682X	1.0985	0.332873	1.60455	33.3333	N
H-89, Dihydrochloride	0.593935	1.08551	1.01946	11.1	N
Harmalol hydrochloride dihydrate	1.23556	0.546098	0.714863	24.4333	N
HMSL10025-101-1	0.205048	0.676649	0.186196	33.3333	N
HMSL10378-101	0.0537611	0.263117	0.890062	33.3333	Y
Homochlorcyclizine dihydrochloride	0.0130805	0.0101782	1.18799	33.3333	Y
Homoharringtonine	0.0353579	0.0673368	0.379977	33.3333	Y
ICI-199,441 hydrochloride	0.74347	0.0654928	0.12767	33.3333	N
IMD 0354	0.203084	0.0138448	1.19828	33.3333	Y
Indacaterol Maleate	0.0796524	0.0334016	0.727983	33.3333	Y
Indirubin	0.897036	1.06443	1.02541	63.5333	N
Iodophenpropit dihydrobromide	0.0931788	0.0708451	0.0604541	33.3333	N
KB-R7943 mesylate	0.167844	0.0803869	0.609582	33.3333	Y
KIN001-260, Bayer IKKb inhibitor, HMSL10197-102	0.140293	0.0908821	0.373693	33.3333	Y
KIN001-266, HMSL10153-101-1	0.12354	0.0711969	0.0139379	33.3333	N
KW-2449	0.0706961	0.0375174	0.0478872	33.3333	N
Lapatinib (GW572016, Tykerb)	1.40849	1.04903	1.26816	6.66667	N
LY2608204	0.0203176	0.00928074	0.350039	11.1	Y
Manoalide	0.235627	0.0669119	1.8356	40	Y
Maprotiline hydrochloride	0.0732036	0.0242733	1.88678	33.3333	Y
Masitinib (AB1010, Masivet)	1.306	0.706228	0.679237	6.66667	N
Memantine hydrochloride, 3,5-Dimethyl-1-adamantanamine hydrochloride	1.07721	0.764951	1.42938	33.3333	N
Methiothepin maleate	0.00214417	0.00993434	0.000808141	33.3333	N
Mianserin hcl	0.529359	0.898703	1.25766	25.2333	N
MK-2206 2HCl	0.183752	0.32977	3.72075	11.1	N
MNS (3,4-Methylenedioxy-?-nitrostyrene, MDBN)	0.637933	0.904907	1.00482	3.7	N
N,N-Dimethylsphingosine	0.928386	0.651121	0.51078	3.33333	N
Nanchangmycin	0.222733	0.0291329	0.936102	11.1	Y
NH125	0.154915	0.0377608	0.00467844	11.1	N
NMS-E973	1.14861	1.24753	0.30604	33.3333	N
Norgestrel	1.13562	0.713532	1.13721	21.3333	N
Ouabain	0.0962101	0.0189085	1.23735	33.3333	Y
Oxybutynin chloride	0.755344	1.08748	1.08333	16.9333	N
PCI-24781 (Abexinostat)	0.0320619	0.00935122	0.500457	33.3333	Y
PD 161570	0.425112	0.195753	0.792002	33.3333	Y
PF 3644022, HMSL10476-101	1.21232	1.65301	3.40833	33.3333	N
PF-04929113 (SNX-5422)	0.806794	0.967245	0.590277	33.3333	N
PG-9 maleate	0.598285	0.404322	1.01138	33.3333	N
Phenamil methanesulfonate, 3,5-Diamino-6-chloro-N-[imino(phenylamino)methyl]-pyrazinecarboxamide methansulfonate]	1.48557	1.451	4.06825	33.3333	N
Phorbol 12-myristate 13-acetate	0.710319	0.623945	0.828831	27.0333	N
Pifithrin->m	0.179594	0.0597974	5.28175	33.3333	N
Pimozide	0.0269746	0.0136493	0.0111092	33.3333	N
Pirlindole mesylate	0.472529	0.712376	0.806505	20.6667	N
PRIMA-1	1.06864	0.151582	0.11462	90	N
Protryptyline hydrochloride	0.548341	0.576545	1.05935	22.2333	N
PU-H71	0.84352	1.26499	0.581034	33.3333	N
QL-XII-47, HMSL10077-101-1	1.38931	0.781126	0.140966	33.3333	N
Quisinostat	0.00577667	0.00603892	0.103287	33.3333	N
Quizartinib (AC220)	1.01018	0.258487	2.1188	11.1	N
RAMOPLANIN	1.5904	0.502244	0.368611	33.3333	N
Rimcazole dihydrochloride	0.139748	0.0477905	0.0106509	33.3333	N
Ro 106-9920	0.0867617	NA	0.00039875	33.3333	N
Ro 60-0175 fumarate	2.21426	0.532008	0.296568	33.3333	N
RU 24969 hemisuccinate	2.45403	3.01901	1.01362	33.3333	N
Rucaparib (AG-014699,PF-01367338)	0.830021	0.864415	0.974316	33.3333	N
SB 205384	2.49685	0.806086	0.434422	33.3333	N
SB 216763	2.59289	0.332209	0.516937	33.3333	N
SB271046	0.0858062	0.0162666	0.507296	33.3333	Y
SGI-1776, HMSL10288-101	0.552054	1.22695	0.711856	6.66667	N
SKF 95282 dimaleate, N-[3-[3-(1-Piperidinylmethyl)phenoxy]propyl]-2-benzothiazolamine dimaleate, Zolantidine	0.0756957	0.0428831	1.00163	33.3333	Y
SNAP 94847 hydrochloride	0.0965548	0.0197274	2.26326	33.3333	N
Solifenacin succinate	0.374846	0.256893	0.934835	33.3333	Y
Stattic, 6-Nitrobenzo[b]thiophene-1,1-dioxide	0.238073	0.285265	0.00155079	33.3333	N
staurosporine	0.109725	0.667404	NA	35.6667	N
STF-62247	0.55173	1.06873	1.45485	11.1	N
SU11274, PKI-SU11274, HMSL10119-101-1	0.253896	0.424838	0.979523	33.3333	Y
Sunitinib (Sutent, SU11248)	0.664252	1.20175	2.80534	6.66667	N
Tabimorelin	0.934934	0.46025	1.82981	33.3333	N
Tenovin-6	0.00937609	NA	0.000995652	33.3333	N
Trichostatin A	0.405341	0.0380595	1.3564	3.33333	Y
U 18666A	0.921246	0.122752	0.278479	33.3333	N
URMC-099, HMSL10453-101	0.0518448	0.0420178	0.506756	6.66667	Y
Vandetanib, ZD6474, Zactima, Caprelsa, HMSL10198-101	0.257293	0.499385	1.05168	11.1	Y
VE-822	0.0438095	0.0205856	0.117719	11.1	N
Vinblastine sulfate	0.513131	0.0199513	0.0998473	33.3333	N
VU 0155069	0.189889	0.0449954	0.160478	33.3333	N
Y 29794 oxalate	0.428908	0.846375	NA	33.3333	N
YM201636	1.14819	1.79937	3.2665	6.66667	N
Zimelidine dihydrochloride	2.10286	0.451834	0.280009	11.1	N
