## Supplementary Table 6 for "Nanchangmycin regulates FYN, FAK and ERK to control the fibrotic activity of hepatic stellate cells"

### Sheet: Sheet1
	Compound Name	Researcher 1				Researcher 2				Researcher 3				All
		Experiment 1	Experiment 2	Experiment 3	Average	Experiment 1	Experiment 2	Experiment 3	Average	Experiment 1	Experiment 2	Experiment 3	Average	Average
Experimental	Cyproheptadine	1			1	1			1	1			1	1
Experimental	Emetine	1			1	1			1	1			1	1
Experimental	Homoharringtonine	1			1	1			1	1			1	1
Experimental	Nanchangmycin	1			1	1			1	1			1	1
Experimental	Ouabain	1			1	2			2	1			1	1.33333
Experimental	Digitoxigenin	1			1	3			3	1			1	1.66667
Experimental	Digoxin	1			1	3			3	1			1	1.66667
Experimental	Trichostatin A	2			2	1			1	2			2	1.66667
Experimental	AT7867	2	2		2	2	2		2	2	1		1.5	1.83333
Experimental	Abexinostat	2			2	2			2	2			2	2
Experimental	Dasatinib	2	2		2	2	3		2.5	1	2		1.5	2
Experimental	ChemBridge 35093961	2			2	3			3	2			2	2.33333
Experimental	Homochlorcyclizine dihydrochloride	2			2	3			3	2			2	2.33333
Experimental	LY2608204	2			2	3			3	2			2	2.33333
Experimental	Vandetanib	2			2	3			3	2			2	2.33333
Experimental	BIX01294	2			2	4			4	2			2	2.66667
Experimental	HMSL10378-101	3			3	4			4	1			1	2.66667
Experimental	Crizotinib	3	2		2.5	3	4		3.5	3	2		2.5	2.83333
Experimental	Solifenacin succinate	4	2		3	4	3		3.5	4	1		2.5	3
Control	Nortriptyline	2	2	2	2	4	4	4	4	2	3	4	3	3
Experimental	Maprotiline hydrochloride	2			2	4			4	4			4	3.33333
Experimental	SB271046	3	4		3.5	4	3		3.5	3	4		3.5	3.5
Experimental	PD 161570	3			3	4			4	4			4	3.66667
Experimental	Amiodarone hydrochloride	4	4		4	4	4		4	4	4		4	4
Experimental	Fluoxetine hydrochloride	4	4		4	4	4		4	4	4		4	4
Experimental	Indacaterol Maleate	4			4	4			4	4			4	4
Experimental	KB-R7943 mesylate	4			4	4			4	4			4	4
Experimental	Manoalide	4			4	4			4	4			4	4
Experimental	URMC-099	4	4		4	4	5		4.5	4	5		4.5	4.33333
Experimental	Brefeldin A	5			5	4			4	5			5	4.66667
Experimental	eMolecules Known Bioactives 2014 31405274	5			5	5			5	4			4	4.66667
Experimental	2-CMDO	5	5		5	5	4		4.5	5	5		5	4.83333
Experimental	5-(N,N-hexamethylene)amiloride	5			5	5			5	5			5	5
Experimental	CA-074-Me	5			5	5			5	5			5	5
Experimental	CC-401	5	5		5	5	5		5	5	5		5	5
Experimental	Danazol	5			5	5			5	5			5	5
Experimental	Golgicide A	5			5	5			5	5			5	5
Experimental	IMD 0354	5			5	5			5	5			5	5
Experimental	SU11274	5			5	5			5	5			5	5
Experimental	Zolantidine	5			5	5			5	5			5	5
Not available	AG13958
Not available	Amlodipine base
Not available	bis(7)-Tacrine
Not available	ChemBridge 48297505
Not available	KIN001-260
