## Supplementary Table 8 for "Nanchangmycin regulates FYN, FAK and ERK to control the fibrotic activity of hepatic stellate cells"

### Sheet: Canonical_HSC.txt_zScore
	Nanch3	Nanch2	Nanch1	control1	control2
COL4A3	0.45768	0.764796	0.927792	-0.946696	-1.20357
GFAP	0.480201	1.32694	0.122162	-0.70715	-1.22215
FGF2	0.783742	0.652113	0.752425	-1.08826	-1.10002
COL4A4	0.903371	0.624626	0.649495	-1.06442	-1.11308
TGFBR3	0.754782	0.826052	0.556295	-0.79034	-1.34679
TLR3	0.168561	1.01209	0.633979	-0.236908	-1.57772
TLR4	-0.329219	-0.867648	-0.72676	1.57844	0.345188
FGFR1	-0.746592	-0.646088	-0.783792	0.942766	1.23371
COL4A6	-0.817935	-0.565157	-0.786485	1.2253	0.944274
TGFB2	-0.717219	-0.759223	-0.707232	0.980521	1.20315
COL1A2	-0.717414	-0.730182	-0.741584	1.04004	1.14914
COL5A1	-0.675779	-0.744673	-0.714988	0.753455	1.38198
MMP2	-0.609362	-0.75218	-0.822393	1.06209	1.12185
MMP14	-0.710657	-0.751046	-0.71407	0.923562	1.25221
COL6A3	-0.667564	-0.753317	-0.720898	0.776296	1.36548
TIMP2	-0.697943	-0.719729	-0.772401	1.08989	1.10018
FGFR3	-0.763428	-0.518799	-0.884425	0.986822	1.17983
TGFBR2	-0.72038	-0.764412	-0.705326	1.11669	1.07343
PDGFB	-0.747903	-0.737787	-0.690111	0.925107	1.25069
COL4A5	-0.706376	-0.754046	-0.730152	1.0985	1.09208
COL6A2	-0.700164	-0.739712	-0.72033	0.845074	1.31513
TIMP1	-0.70472	-0.725461	-0.760273	1.09223	1.09822
TGFBR1	-0.739462	-0.741563	-0.709616	1.08366	1.10698
COL4A2	-0.716784	-0.72744	-0.725108	0.886835	1.2825
COL6A1	-0.693753	-0.739325	-0.725176	0.837058	1.3212
COL5A2	-0.717811	-0.738006	-0.731226	1.01037	1.17667
COL1A1	-0.714164	-0.740763	-0.734937	1.05397	1.13589
TGFB1	-0.699463	-0.747563	-0.739855	1.17496	1.01193
COL4A1	-0.722373	-0.722535	-0.728268	0.907144	1.26603
COL3A1	-0.721338	-0.732115	-0.734375	1.0195	1.16833
FGF1	-0.732266	-0.737122	-0.721397	1.10661	1.08418
COL5A3	-0.718716	-0.71601	-0.715662	0.804527	1.34586
DES	-0.715419	-0.688623	-0.686176	0.621653	1.46857
TGFB3	-0.735929	-0.720403	-0.734514	1.09266	1.09819
ACTA2	-0.730744	-0.729962	-0.730081	1.10908	1.0817

### Sheet: HSC_Zhang_et_al_2016.txt_zScore
	Nanch3	Nanch2	Nanch1	control1	control2
PAMR1	0.808323	0.718062	0.661424	-1.08233	-1.10548
AHNAK2	0.825715	0.589569	0.767305	-1.09049	-1.0921
TSLP	0.902412	0.803727	0.445023	-0.957511	-1.19365
LRRC27	0.948991	0.544256	0.673353	-1.04643	-1.12017
KDELR3	0.810434	0.706069	0.671013	-1.12369	-1.06383
TLN2	0.687589	0.846519	0.589232	-0.738292	-1.38505
MARK1	-0.108967	0.994985	0.98277	-0.55617	-1.31262
NAP1L5	0.99043	0.260021	0.855584	-1.08234	-1.02369
EREG	-0.023242	0.405951	0.986384	0.296397	-1.66549
NT5DC3	1.11828	0.418695	0.488976	-1.38901	-0.63694
VEGFB	1.01454	0.592908	0.53607	-0.940453	-1.20306
TNXB	0.861496	0.268126	0.860333	-1.47757	-0.51238
B3GNT9	0.91956	0.284175	0.859284	-1.35343	-0.709591
STEAP2	0.875581	-0.294612	1.21729	-0.744378	-1.05388
RGS7	-0.863856	1.03556	0.974686	-1.10903	-0.0373622
DDR2	0.721925	0.26939	1.06362	-1.31345	-0.741485
RPP25	-0.397696	1.77127	-0.489584	-0.634407	-0.24958
HS3ST3A1	-1.2242	0.0811886	1.41796	0.334926	-0.60988
SEMA6D	-0.0879248	-0.382185	0.673643	1.19664	-1.40017
CCBE1	0.637029	-1.42939	0.836898	0.629519	-0.674058
HSPB7	0.324026	-0.743475	-1.33807	0.818084	0.93944
AFAP1L2	-1.2748	1.24094	-0.569188	0.707198	-0.104146
RELN	-0.203737	-1.3932	1.13432	0.789787	-0.327168
DCBLD2	-0.0449735	-1.02112	-0.765664	1.50383	0.327929
NGF	-0.416332	-1.02443	-0.530202	0.459302	1.51167
RBFOX2	-0.457871	-1.1236	-0.535599	1.05973	1.05735
IRAK1BP1	-0.523359	0.208393	-1.45476	0.89861	0.871116
BDNF	-0.606918	-0.974611	-0.58213	1.11499	1.04867
ANGPTL2	-0.0139662	-0.859806	-1.11737	0.873727	1.11742
FKBP10	-0.642351	-0.811332	-0.733002	1.11614	1.07054
GNAI1	-0.541871	-0.795497	-0.796835	1.35101	0.783198
SEMA3D	-0.93266	0.149897	-0.839516	0.0739171	1.54836
GPR176	-0.865131	-0.659971	-0.655954	1.0305	1.15056
KHDRBS3	-0.838622	-0.5237	-0.811808	1.08624	1.08789
VGLL3	-0.880627	-0.674175	-0.623471	1.15559	1.02268
HGF	-0.18742	-1.10442	-0.768448	1.15707	0.903217
SCARF2	-0.595592	-0.888778	-0.630803	0.725585	1.38959
MSC	-0.600875	-0.84971	-0.729534	1.02578	1.15434
TBX20	-0.940273	-0.62801	-0.39904	0.423717	1.54361
VEGFC	-0.66703	-0.639913	-0.874877	1.08939	1.09243
HAND2	-0.524816	-0.847361	-0.766878	0.813927	1.32513
CDK14	-0.670336	-0.831011	-0.671764	1.24083	0.932285
CRYAB	-0.720072	-0.642289	-0.816554	1.20855	0.97037
RBMS3	-0.964539	-0.696318	-0.471874	1.27598	0.856755
TEAD1	-0.704714	-0.77299	-0.695089	1.26275	0.910043
SDC3	-0.655737	-0.806308	-0.687561	0.813334	1.33627
PRICKLE2	-0.609597	-0.717204	-0.850963	1.18517	0.992593
TNS3	-0.67806	-0.768499	-0.742692	1.12327	1.06598
BOK	-0.735999	-0.770758	-0.679218	1.01035	1.17562
SEMA3A	-0.737451	-0.817334	-0.588916	0.803912	1.33979
ANKRD1	-0.815951	-0.65086	-0.720281	1.10112	1.08597
TGFB1I1	-0.696694	-0.752732	-0.738646	1.15955	1.02852
SYDE1	-0.660728	-0.806885	-0.7122	1.21105	0.96876
CYGB	-0.542053	-0.754839	-0.878065	1.07797	1.09698
AXL	-0.740973	-0.752984	-0.695134	1.14302	1.04608
ZFPM2	-0.672853	-0.640322	-0.869033	1.06848	1.11373
CDH2	-0.703984	-0.708737	-0.770245	1.20584	0.977126
PLOD2	-0.704834	-0.740418	-0.744283	1.05004	1.13949
BGN	-0.654399	-0.766611	-0.76735	1.07438	1.11398
ANTXR1	-0.703913	-0.751481	-0.733563	1.04016	1.1488
ITGA9	-0.412454	-0.90544	-0.619464	1.58091	0.35645
VSTM4	-0.729194	-0.691104	-0.765793	1.00726	1.17883
STEAP1	-0.677169	-0.513304	-0.841099	1.51921	0.512362
EFEMP2	-0.700531	-0.710643	-0.77864	1.10755	1.08226
PDE1A	-0.679526	-0.685313	-0.78417	1.34335	0.805663
PTCHD4	-0.866452	-0.507892	-0.7905	1.18999	0.974859
SRPX2	-0.681107	-0.819872	-0.668496	1.26321	0.906259
ZNF469	-0.713188	-0.766988	-0.681343	0.854065	1.30745
LOXL2	-0.706801	-0.736617	-0.721981	0.868113	1.29729
RERG	-0.682182	-0.717565	-0.78007	0.956835	1.22298
PDGFRB	-0.692266	-0.771962	-0.725742	1.1038	1.08617
C1QTNF2	-0.376592	-0.590548	-0.466435	1.78081	-0.347238
AMOTL2	-0.746	-0.724145	-0.719979	1.06037	1.12975
IL1R1	-0.717389	-0.737763	-0.735286	1.12168	1.06876
PDGFRA	-0.709606	-0.726244	-0.747509	1.2073	0.976059
ABCC9	-0.802013	-0.702971	-0.680257	1.17078	1.01446
TNFRSF11B	-0.694757	-0.74163	-0.752447	1.14745	1.04138
COL5A2	-0.717811	-0.738006	-0.731226	1.01037	1.17667
LMCD1	-0.754703	-0.699373	-0.733078	1.01587	1.17129
SVEP1	-0.746999	-0.723033	-0.704831	1.25686	0.918003
MASP1	-0.730969	-0.730962	-0.728746	1.11502	1.07566
ADAMTS2	-0.727506	-0.735242	-0.72412	1.00796	1.1789
SAMD5	-0.618314	-0.55712	-0.756908	1.62474	0.307603
NTM	-0.720324	-0.716018	-0.70453	0.770085	1.37079
NEXN	-0.722182	-0.734931	-0.725666	1.21279	0.969987
PPP1R14A	-0.73614	-0.71698	-0.718355	0.898188	1.27329
PDE3A	-0.704919	-0.762505	-0.721502	1.14649	1.04244
HHIP	-0.679213	-0.782907	-0.719728	1.20816	0.973689
GUCY1A2	-0.739085	-0.675504	-0.748023	1.30431	0.858301
TPM1	-0.725203	-0.728493	-0.735809	1.04476	1.14475
EDNRA	-0.714466	-0.751703	-0.719849	1.1851	1.00092
LMOD1	-0.727853	-0.728748	-0.733859	1.06737	1.12309
TNC	-0.721755	-0.736873	-0.720526	0.943675	1.23548
TGFB3	-0.735929	-0.720403	-0.734514	1.09266	1.09819
FOXS1	-0.736853	-0.728319	-0.724095	1.14868	1.04059
PTH1R	-0.726284	-0.726284	-0.726284	0.941371	1.23748
TAGLN	-0.730669	-0.729684	-0.730288	1.11667	1.07397

### Sheet: Disgenet_Liver_Cirrhosis.txt_zS
	Nanch3	Nanch1	Nanch2	control1	control2
FGF2	0.783742	0.752425	0.652113	-1.08826	-1.10002
TMEM67	0.750529	0.847366	0.582458	-1.1252	-1.05515
DHCR7	0.946626	0.612584	0.610932	-1.10301	-1.06713
CYP2R1	0.893336	0.781144	0.487065	-0.984881	-1.17666
NPC1	0.709891	0.758732	0.721774	-1.07933	-1.11107
SLC13A4	0.589842	0.322015	0.758242	-1.72354	0.0534454
TRPM7	0.624619	0.715039	0.84175	-1.16405	-1.01736
LAMC2	0.817268	0.864509	0.481843	-1.15895	-1.00467
JUND	1.10014	0.51689	0.508364	-1.11478	-1.01062
NFE2L2	0.639001	0.653027	0.878366	-0.946622	-1.22377
ARNT	0.765937	0.270741	1.05374	-0.895612	-1.1948
AHR	0.853432	0.837893	0.465969	-0.965725	-1.19157
PEMT	1.21497	-0.579499	0.736183	-0.091966	-1.27969
ATP7B	-0.062298	-0.359372	-0.0696719	-1.12207	1.61341
ANKS6	-1.11318	-0.850165	-0.0356232	1.13884	0.860125
HDAC2	-0.737889	-1.05357	-0.272118	1.29851	0.765073
ALAD	-0.423086	-1.27436	-0.341564	0.991546	1.04746
FGF7	-1.14009	-0.646589	0.491773	1.42266	-0.127749
VEGFA	-0.708533	-0.576347	-0.509249	0.0917633	1.70237
LOX	-0.67123	-0.732387	-0.783631	1.03466	1.15258
CD9	-0.629156	-0.725415	-0.821204	1.22309	0.952684
SMAD3	-0.79311	-0.639798	-0.7386	1.25661	0.914897
SERPINH1	-0.562239	-0.858695	-0.726901	0.837756	1.31008
CYP27A1	0.141117	-1.46016	-0.476394	0.965736	0.829704
HGF	-0.18742	-0.768448	-1.10442	1.15707	0.903217
PTEN	-0.740463	-0.75576	-0.693116	1.05266	1.13668
KRT8	-0.617946	-1.01759	-0.502719	0.92101	1.21724
CTNNB1	-0.66701	-0.750945	-0.761579	1.22392	0.955613
F3	-0.967049	-0.295052	-0.84983	0.943223	1.16871
TNFRSF1B	-0.564529	-0.963826	-0.637002	1.11578	1.04958
AGT	-0.646262	-0.762063	-0.74639	0.829255	1.32546
ARRB1	-0.940567	-0.662333	-0.567033	1.10521	1.06472
LGALS3BP	-0.683412	-0.779412	-0.721459	1.19068	0.993602
COL1A2	-0.717414	-0.741584	-0.730182	1.04004	1.14914
MMP2	-0.609362	-0.822393	-0.75218	1.06209	1.12185
VIM	-0.716693	-0.765902	-0.705064	1.02416	1.16349
F2R	-0.733971	-0.698964	-0.754556	1.02017	1.16732
LGALS1	-0.707632	-0.764517	-0.718237	1.09269	1.09769
CD14	-0.622094	-0.867055	-0.657354	0.822888	1.32361
FBN1	-0.726059	-0.709713	-0.752582	1.02969	1.15867
COMMD1	-0.799106	-0.717883	-0.671565	1.10408	1.08447
PLOD2	-0.704834	-0.744283	-0.740418	1.05004	1.13949
UNC93B1	-0.744785	-0.757247	-0.67609	0.943001	1.23512
LOXL1	-0.683071	-0.725101	-0.780002	1.04316	1.14501
PCOLCE	-0.60612	-0.81536	-0.758394	1.18137	0.998505
RGN	-0.53411	-0.704004	-0.92491	0.971259	1.19176
PLAU	-0.660874	-0.773246	-0.742454	1.23889	0.93768
FLT1	-0.634381	-0.753082	-0.750859	0.768805	1.36952
TAGLN2	-0.709282	-0.76192	-0.716923	1.15916	1.02896
SPARC	-0.707013	-0.751447	-0.729103	1.01911	1.16845
STAT1	-0.744924	-0.70741	-0.708303	1.31354	0.847093
TGFBR1	-0.739462	-0.709616	-0.741563	1.08366	1.10698
LUM	-0.661127	-0.760534	-0.745929	1.28237	0.885215
CYBA	-0.690062	-0.688676	-0.808884	1.12846	1.05916
A2M	-0.714557	-0.726551	-0.749322	1.07223	1.1182
SERPING1	-0.678227	-0.713281	-0.794428	1.16702	1.01892
VTN	-0.702775	-0.697412	-0.789248	1.09418	1.09526
IL6	-0.747143	-0.71725	-0.725413	1.05318	1.13662
CCL2	-0.682139	-0.743923	-0.744665	1.2734	0.897331
COL5A2	-0.717811	-0.731226	-0.738006	1.01037	1.17667
COL1A1	-0.714164	-0.734937	-0.740763	1.05397	1.13589
TGFB1	-0.699463	-0.739855	-0.747563	1.17496	1.01193
COL3A1	-0.721338	-0.734375	-0.732115	1.0195	1.16833
IGFBP2	-0.74224	-0.724467	-0.724011	1.1097	1.08102
KRT18	-0.727391	-0.734148	-0.728713	1.06116	1.1291
CCN2	-0.730826	-0.729061	-0.731003	1.09578	1.09511
BAMBI	-0.728183	-0.742108	-0.720415	1.11008	1.08063
THBS1	-0.727727	-0.732141	-0.730967	1.10523	1.08561
ACTA2	-0.730744	-0.730081	-0.729962	1.10908	1.0817
